# Proteomics-based determination of double stranded RNA interactome reveals known and new factors involved in Sindbis virus infection

**DOI:** 10.1101/2021.03.09.434591

**Authors:** Erika Girardi, Mélanie Messmer, Paula Lopez, Aurélie Fender, Johana Chicher, Béatrice Chane-Woon-Ming, Philippe Hammann, Sébastien Pfeffer

## Abstract

Viruses are obligate intracellular parasites, which depend on the host cellular machineries to replicate their genome and complete their infectious cycle. Long double stranded (ds)RNA is a common viral by-product originating during RNA virus replication and is universally sensed as a danger signal to trigger the antiviral response. As a result, viruses hide dsRNA intermediates into viral replication factories and have evolved strategies to hijack cellular proteins for their benefit. The characterization of the host factors associated with viral dsRNA and involved in viral replication remains a major challenge to develop new antiviral drugs against RNA viruses. Here, we performed anti-dsRNA immunoprecipitation followed by mass spectrometry analysis to fully characterize the dsRNA interactome in Sindbis virus (SINV) infected human cells. Among the identified proteins, we characterized SFPQ (Splicing factor, proline-glutamine rich) as a new dsRNA-associated proviral factor upon SINV infection. We showed that SFPQ depletion reduces SINV infection in human HCT116 and SK-N-BE(2) cells, suggesting that SFPQ enhances viral production. We demonstrated that the cytoplasmic fraction of SFPQ partially colocalizes with dsRNA upon SINV infection. In agreement, we proved by RNA-IP that SFPQ can bind dsRNA and viral RNA. Furthermore, we showed that overexpression of a wild type, but not an RNA binding mutant SFPQ, increased viral infection, suggesting that RNA binding is essential for its positive effect on the virus. Overall, this study provides the community with a compendium of dsRNA-associated factors during viral infection and identifies SFPQ as a new proviral dsRNA binding protein.
