## Supplementary material for "Proteomics-based determination of double stranded RNA interactome reveals known and new factors involved in Sindbis virus infection": Table S1

### Sheet: Sheet1
PROTEIN NAME	SINV-J2	mock-J2	deltaSC	lFC.Av	LogFC	LR	p.value	adjp	negLog.adjp
DSRAD_HUMAN	154	1.7	152.3	5.501	5.484	98.12	3.943e-23	3.296e-20	19.482
E2AK2_HUMAN	70.7	0	70.7	Inf	8.734	95.74	1.308e-22	5.468e-20	19.2622
Pol_S_SINV_E2	99.7	0	99.7	Inf	9.23	81.54	1.714e-19	4.776e-17	16.3209
DHX9_HUMAN	279.3	28.3	251	2.301	2.304	74.65	5.626e-18	1.176e-15	14.9296
Pol_NS_SINV_nsP3	63	0	63	Inf	8.578	68.53	1.25e-16	2.091e-14	13.6797
Pol_S_SINV_E1	60.7	0	60.7	Inf	8.544	68.13	1.529e-16	2.13e-14	13.6716
ILF3_HUMAN	209	14.7	194.3	2.868	2.861	60.17	8.71e-15	1.04e-12	11.983
STAU1_HUMAN	34.3	0	34.3	Inf	7.698	54.4	1.637e-13	1.711e-11	10.7668
PRKRA_HUMAN	85.3	4	81.3	3.349	3.378	51.56	6.947e-13	6.453e-11	10.1902
STRBP_HUMAN	37	0.3	36.7	6.146	5.509	50.27	1.341e-12	1.121e-10	9.95039
Pol_NS_SINV_nsP2	36	0	36	Inf	7.781	49.51	1.971e-12	1.498e-10	9.82449
Pol_S_SINV_Capsid	39	0	39	Inf	7.927	49.03	2.517e-12	1.753e-10	9.75622
RS27A_HUMAN	45.3	1.3	44	4.186	4.058	41.66	1.087e-10	6.991e-09	8.15546
Pol_NS_SINV_nsP1	26	0	26	Inf	7.268	37.25	1.041e-09	6.217e-08	7.20642
STAU2_HUMAN	22.3	0	22.3	Inf	7.102	33.45	7.298e-09	3.813e-07	6.41873
ILF2_HUMAN	52.3	4.3	48	2.577	2.582	30.63	3.128e-08	1.538e-06	5.81304
G3BP2_HUMAN	19.7	0.3	19.4	5.285	4.638	26.69	2.391e-07	1.052e-05	4.97798
DICER_HUMAN	17.3	0	17.3	Inf	6.745	26	3.41e-07	1.425e-05	4.84619
Pol_NS_SINV_nsP4	15	0	15	Inf	6.544	25.61	4.183e-07	1.665e-05	4.77859
RBM14_HUMAN	23	1	22	3.604	3.425	24.07	9.302e-07	3.294e-05	4.48228
PABP1_HUMAN	57	7	50	1.985	2.012	24.04	9.457e-07	3.294e-05	4.48228
HNRPQ_HUMAN	40	3.7	36.3	2.374	2.393	23.48	1.264e-06	4.01e-05	4.39686
YBOX1_HUMAN	16.3	0.3	16	4.988	4.348	23.44	1.287e-06	4.01e-05	4.39686
SRRM2_HUMAN	12.7	0	12.7	Inf	6.248	23.36	1.343e-06	4.01e-05	4.39686
G3BP1_HUMAN	26.3	1.3	25	3.109	3.232	22.37	2.251e-06	6.488e-05	4.18789
MATR3_HUMAN	18.3	0.7	17.6	3.856	3.617	21.9	2.874e-06	8.009e-05	4.09642
SFPQ_HUMAN	135.7	17.7	118	1.881	1.904	21.68	3.228e-06	8.705e-05	4.06023
TRBP2_HUMAN	10.7	0	10.7	Inf	6.051	20.08	7.419e-06	0.0001879	3.72607
HNRPR_HUMAN	40.7	4.7	36	2.054	2.085	19.91	8.138e-06	0.0002001	3.69875
ZFR_HUMAN	10.3	0	10.3	Inf	6.029	19.27	1.135e-05	0.0002712	3.56671
RED1_HUMAN	9.7	0	9.7	Inf	5.872	19.06	1.27e-05	0.0002949	3.53033
PNPT1_HUMAN	10.3	0	10.3	Inf	5.975	18.55	1.656e-05	0.0003644	3.43842
RBMX_HUMAN	31	3	28	2.393	2.348	18.47	1.727e-05	0.0003702	3.43156
NONO_HUMAN	135	23.7	111.3	1.51	1.518	18.1	2.094e-05	0.0004376	3.35892
PSPC1_HUMAN	8.7	0	8.7	Inf	5.726	17.52	2.845e-05	0.0005802	3.23642
TRA2B_HUMAN	9	0	9	Inf	5.731	16.32	5.348e-05	0.001065	2.97265
DDX5_HUMAN	8	0	8	Inf	5.593	15.92	6.606e-05	0.001284	2.89143
RL26_HUMAN	7.7	0	7.7	Inf	5.558	15.67	7.556e-05	0.001404	2.85263
CSK21_HUMAN	13.7	0.7	13	3.455	3.209	15.6	7.825e-05	0.001422	2.8471
1433G_HUMAN	10.7	0.3	10.4	3.916	3.701	14.87	0.0001154	0.002052	2.68782
DHX30_HUMAN	8.7	0	8.7	Inf	5.666	14.82	0.0001185	0.002064	2.68529
SRSF1_HUMAN	23.3	2.3	21	2.361	2.272	14.23	0.0001615	0.002647	2.57725
MOV10_HUMAN	6.7	0	6.7	Inf	5.378	13.83	0.0002003	0.003159	2.50045
1433B_HUMAN	6.7	0	6.7	Inf	5.347	13.28	0.0002681	0.004012	2.39664
RS7_HUMAN	6.7	0	6.7	Inf	5.328	13.26	0.0002712	0.004012	2.39664
YBOX3_HUMAN	6.3	0	6.3	Inf	5.302	13.21	0.0002783	0.004012	2.39664
RENT1_HUMAN	9.3	0.3	9	3.718	3.508	12.62	0.0003812	0.005311	2.27482
1433F_HUMAN	6	0	6	Inf	5.209	12.52	0.0004018	0.005418	2.26616
BCLF1_HUMAN	5.7	0	5.7	Inf	5.125	11.89	0.0005647	0.007263	2.13888
HNRPL_HUMAN	17.7	2	15.7	2.12	2.113	10.81	0.00101	0.01181	1.92775
SYRC_HUMAN	5	0	5	Inf	4.944	10.57	0.001146	0.01278	1.89347
FXR1_HUMAN	5	0	5	Inf	4.943	10.49	0.001198	0.01301	1.88572
RS18_HUMAN	8	0.3	7.7	3.604	3.341	10.47	0.001214	0.01301	1.88572
SF3A1_HUMAN	5	0	5	Inf	4.937	10.45	0.001229	0.01301	1.88572
ROA2_HUMAN	44	9.3	34.7	1.273	1.253	10.27	0.001355	0.01398	1.85449
F120A_HUMAN	5	0	5	Inf	4.95	10.18	0.001423	0.01451	1.83833
SRSF6_HUMAN	7.7	0.3	7.4	3.438	3.231	9.933	0.001623	0.0156	1.80688
DDX3X_HUMAN	7	0.3	6.7	3.021	3.068	8.57	0.003417	0.02886	1.5397
ROA1_HUMAN	24.3	4	20.3	1.507	1.551	7.754	0.00536	0.03897	1.40927
RL10_HUMAN	8	0.7	7.3	2.897	2.465	7.635	0.005726	0.04126	1.38447
IF2B3_HUMAN	20	3.7	16.3	1.419	1.429	7.435	0.006396	0.04548	1.34218
KHDR1_HUMAN	6	0.3	5.7	3.102	2.892	7.4	0.006523	0.04583	1.33885
PTBP1_HUMAN	32	7	25	1.212	1.199	7.368	0.006638	0.04625	1.33489
Table S1: List of significantly enriched proteins in SINV-J2-IP versus mock-J2-IP
1st column : Protein name
2nd column : Column named as the treatment level with the mean raw spectral counts observed for this condition
3rd column : Column named as the control level with the mean raw spectral counts observed for this condition
deltaSC : Difference between mean raw spectral counts
lFC.Av : Log fold change computed from the mean expression levels taking into account the given normalization factors.
logFC : Log fold change estimated by fitting the given GLM model. The reference level of the main factor is taken as control.
LR : The likelihood ratio for edgeR.
p.val : The unadjusted p-values obtained from the tests.
adjp : The multitest adjusted p-values with FDR control.
