## Supplementary material for "Proteomics-based determination of double stranded RNA interactome reveals known and new factors involved in Sindbis virus infection": Table S2

### Sheet: Sheet1
PROTEIN NAME	SINV-J2	SINV-IgG	deltaSC	lFC.Av	LogFC	LR	p.value	adjp	negLog.adjp
DHX9_HUMAN	279.3	0.7	278.6	7.713	7.199	295.2	3.595e-66	2.97e-63	62.5272
ILF3_HUMAN	209	0	209	Inf	10.21	174.6	7.354e-40	3.037e-37	36.5176
DSRAD_HUMAN	154	0	154	Inf	9.763	142.9	6.084e-33	1.675e-30	29.776
E2AK2_HUMAN	70.7	0	70.7	Inf	8.616	112.2	3.294e-26	6.802e-24	23.1674
SFPQ_HUMAN	135.7	1.3	134.4	5.651	5.238	106	7.295e-25	1.205e-22	21.919
PRKRA_HUMAN	85.3	0	85.3	Inf	8.889	105.1	1.175e-24	1.618e-22	21.791
NONO_HUMAN	135	1.3	133.7	5.684	5.247	103.2	2.956e-24	3.488e-22	21.4574
Pol_NS_SINV_nsP3	63	0.3	62.7	6.616	5.923	79.09	5.93e-19	6.123e-17	16.213
HNRPC_HUMAN	71.3	1	70.3	5.123	4.702	78.45	8.189e-19	7.516e-17	16.124
HNRPR_HUMAN	40.7	0	40.7	Inf	7.814	64.28	1.078e-15	8.9e-14	13.0506
STRBP_HUMAN	37	0	37	Inf	7.697	59.58	1.176e-14	8.832e-13	12.0539
ILF2_HUMAN	52.3	1	51.3	4.701	4.253	57.53	3.328e-14	2.291e-12	11.64
STAU1_HUMAN	34.3	0	34.3	Inf	7.58	57.07	4.204e-14	2.671e-12	11.5733
PABP1_HUMAN	57	2	55	3.825	3.423	55.96	7.378e-14	4.353e-12	11.3612
HNRPQ_HUMAN	40	0.3	39.7	5.812	5.244	52.81	3.679e-13	2.026e-11	10.6934
PTBP1_HUMAN	32	0	32	Inf	7.488	50.13	1.439e-12	7.428e-11	10.1291
RBMX_HUMAN	31	0	31	Inf	7.436	49.15	2.366e-12	1.149e-10	9.93968
Pol_NS_SINV_nsP2	36	0.7	35.3	4.82	4.254	44.4	2.675e-11	1.227e-09	8.91116
ROA2_HUMAN	44	1.7	42.3	3.71	3.308	42.93	5.678e-11	2.469e-09	8.60748
Pol_NS_SINV_nsP1	26	0	26	Inf	7.158	38.38	5.815e-10	2.401e-08	7.61961
SRSF1_HUMAN	23.3	0	23.3	Inf	7.009	37.98	7.143e-10	2.81e-08	7.55129
RBM14_HUMAN	23	0	23	Inf	7	37.6	8.681e-10	3.259e-08	7.48692
IF2B3_HUMAN	20	0	20	Inf	6.807	34.25	4.84e-09	1.738e-07	6.75995
FAS_HUMAN	93.3	12	81.3	1.777	1.585	33.79	6.139e-09	2.113e-07	6.6751
STAU2_HUMAN	22.3	0	22.3	Inf	6.979	32.91	9.646e-09	3.187e-07	6.49662
G3BP2_HUMAN	19.7	0	19.7	Inf	6.818	31.49	2.008e-08	6.38e-07	6.19518
IF2B2_HUMAN	17	0	17	Inf	6.58	29.33	6.109e-08	1.802e-06	5.74425
Pol_S_SINV_E2	99.7	10.7	89	2.042	1.875	28.32	1.028e-07	2.927e-06	5.53358
Pol_S_SINV_Capside	39	2.3	36.7	3.121	2.7	27.85	1.312e-07	3.582e-06	5.44587
YBOX1_HUMAN	16.3	0	16.3	Inf	6.532	27.8	1.344e-07	3.582e-06	5.44587
DICER_HUMAN	17.3	0	17.3	Inf	6.62	26.48	2.667e-07	6.884e-06	5.16216
G3BP1_HUMAN	26.3	1	25.3	3.776	3.283	25.98	3.447e-07	8.585e-06	5.06626
Pol_NS_SINV_nsP4	15	0	15	Inf	6.412	25.93	3.534e-07	8.585e-06	5.06626
DHX15_HUMAN	15	0	15	Inf	6.378	25.43	4.597e-07	1.085e-05	4.96457
MATR3_HUMAN	18.3	0.3	18	4.693	4.134	24.21	8.618e-07	1.977e-05	4.70399
HNRPL_HUMAN	17.7	0.3	17.4	4.71	4.107	23.24	1.43e-06	3.193e-05	4.4958
PARP1_HUMAN	12.7	0	12.7	Inf	6.157	22.35	2.277e-06	4.703e-05	4.32763
SRRM2_HUMAN	12.7	0	12.7	Inf	6.139	21.65	3.279e-06	6.607e-05	4.18
PRKDC_HUMAN	23.7	1.3	22.4	3.12	2.707	20.9	4.828e-06	9.496e-05	4.02246
RALY_HUMAN	11	0	11	Inf	5.964	19.38	1.074e-05	0.0002016	3.69551
KV402_HUMAN	27.3	1.3	26	3.318	2.941	19.14	1.214e-05	0.0002229	3.65189
TRBP2_HUMAN	10.7	0	10.7	Inf	5.923	18.76	1.482e-05	0.0002661	3.57496
PNPT1_HUMAN	10.3	0	10.3	Inf	5.86	17.3	3.189e-05	0.0005512	3.25869
CSK21_HUMAN	13.7	0.3	13.4	4.291	3.722	17.24	3.297e-05	0.0005512	3.25869
RED1_HUMAN	9.7	0	9.7	Inf	5.762	17.22	3.334e-05	0.0005512	3.25869
ZFR_HUMAN	10.3	0	10.3	Inf	5.901	17.22	3.337e-05	0.0005512	3.25869
RENT1_HUMAN	9.3	0	9.3	Inf	5.717	16.63	4.551e-05	0.0007229	3.14092
RL23_HUMAN	9.7	0	9.7	Inf	5.752	16.39	5.164e-05	0.0008048	3.09431
RS20_HUMAN	9	0	9	Inf	5.673	16.05	6.177e-05	0.0009111	3.04043
PSPC1_HUMAN	8.7	0	8.7	Inf	5.612	15.59	7.887e-05	0.001143	2.94195
ADT2_HUMAN	8.3	0	8.3	Inf	5.556	14.74	0.0001236	0.001621	2.79022
RL10_HUMAN	8	0	8	Inf	5.499	14.39	0.0001483	0.001884	2.72492
TRA2B_HUMAN	9	0	9	Inf	5.626	14.31	0.0001549	0.001932	2.71399
RS18_HUMAN	8	0	8	Inf	5.532	14.29	0.0001567	0.001932	2.71399
DHX30_HUMAN	8.7	0	8.7	Inf	5.571	13.96	0.0001865	0.002265	2.64493
RL26_HUMAN	7.7	0	7.7	Inf	5.442	13.89	0.0001938	0.00232	2.63451
SRSF6_HUMAN	7.7	0	7.7	Inf	5.44	13.74	0.0002096	0.002474	2.6066
ELAV1_HUMAN	19.7	1.7	18	2.544	2.143	13.41	0.0002499	0.002902	2.5373
RS8_HUMAN	7.3	0	7.3	Inf	5.38	13.28	0.0002681	0.002993	2.52389
H2A1_HUMAN	7.3	0	7.3	Inf	5.387	12.81	0.0003449	0.003561	2.44843
RL23A_HUMAN	7	0	7	Inf	5.32	12.78	0.0003498	0.003567	2.4477
RS27_HUMAN	7	0	7	Inf	5.317	12.74	0.0003573	0.003599	2.44382
XRN2_HUMAN	7	0	7	Inf	5.303	12.52	0.0004034	0.004014	2.39642
MOV10_HUMAN	6.7	0	6.7	Inf	5.255	12.13	0.0004951	0.004812	2.31767
RS7_HUMAN	6.7	0	6.7	Inf	5.228	11.91	0.0005598	0.005377	2.26946
H2B1J_HUMAN	16.3	1.3	15	2.65	2.192	11.85	0.0005777	0.005485	2.26082
PABP4_HUMAN	20.3	2	18.3	2.29	1.928	11.61	0.0006572	0.006031	2.21961
YBOX3_HUMAN	6.3	0	6.3	Inf	5.181	11.47	0.0007064	0.006412	2.19301
TR150_HUMAN	6.3	0	6.3	Inf	5.178	11.45	0.0007147	0.006417	2.19267
KHDR1_HUMAN	6	0	6	Inf	5.099	10.93	0.0009455	0.008052	2.0941
HNRL1_HUMAN	6	0	6	Inf	5.086	10.8	0.001014	0.008463	2.07248
SRSF7_HUMAN	6	0	6	Inf	5.092	10.58	0.001146	0.009468	2.02374
HNRPU_HUMAN	30	4	26	1.43	1.493	10.46	0.001218	0.009965	2.00152
RS27A_HUMAN	45.3	5.7	39.6	2.08	1.755	10.26	0.00136	0.01076	1.96819
EWS_HUMAN	5.7	0	5.7	Inf	5.016	10.25	0.001368	0.01076	1.96819
TRA2A_HUMAN	5.7	0	5.7	Inf	5.02	10.18	0.001423	0.01109	1.95507
BCLF1_HUMAN	5.7	0	5.7	Inf	5.012	10.14	0.001448	0.01118	1.95156
RS3A_HUMAN	20	2.3	17.7	2.112	1.708	10.11	0.001478	0.0113	1.94692
H4_HUMAN	15	1.3	13.7	2.567	2.11	9.364	0.002213	0.01604	1.7948
PRP8_HUMAN	5	0	5	Inf	4.842	9.206	0.002412	0.01727	1.76271
SYRC_HUMAN	5	0	5	Inf	4.836	9.18	0.002446	0.01727	1.76271
FXR1_HUMAN	5	0	5	Inf	4.836	9.18	0.002447	0.01727	1.76271
MPCP_HUMAN	5	0	5	Inf	4.871	9.159	0.002475	0.01732	1.76145
SF3A1_HUMAN	5	0	5	Inf	4.832	9.08	0.002585	0.01794	1.74618
ROA1_HUMAN	24.3	3.3	21	1.32	1.455	9.052	0.002625	0.01807	1.74304
RS16_HUMAN	8.3	0.3	8	1.934	2.991	8.958	0.002763	0.01871	1.72793
F120A_HUMAN	5	0	5	Inf	4.838	8.877	0.002887	0.01923	1.71602
U520_HUMAN	8	0.3	7.7	3.549	2.97	8.795	0.003021	0.01996	1.69984
DDX5_HUMAN	8	0.3	7.7	3.471	2.954	8.726	0.003136	0.0204	1.69037
IQGA1_HUMAN	5.7	0	5.7	Inf	4.943	8.569	0.003419	0.02125	1.67264
DDX17_HUMAN	7.7	0.3	7.4	3.474	2.907	8.396	0.00376	0.02318	1.63489
RS3_HUMAN	19.7	2.7	17	1.514	1.476	8.122	0.004374	0.02618	1.58203
RL8_HUMAN	7	0.3	6.7	3.415	2.799	7.386	0.006575	0.03577	1.44648
DDX3X_HUMAN	7	0.3	6.7	3.259	2.762	7.201	0.007284	0.03907	1.40816
RS4X_HUMAN	10.3	1	9.3	2.425	1.939	6.689	0.009701	0.04856	1.31372
Table S2: List of significantly enriched proteins in SINV-J2-IP versus SINV-IgG-IP
1st column : Protein name
2nd column : Column named as the treatment level with the mean raw spectral counts observed for this condition
3rd column : Column named as the control level with the mean raw spectral counts observed for this condition
deltaSC : Difference between mean raw spectral counts
lFC.Av : Log fold change computed from the mean expression levels taking into account the given normalization factors.
logFC : Log fold change estimated by fitting the given GLM model. The reference level of the main factor is taken as control.
LR : The likelihood ratio for edgeR.
p.val : The unadjusted p-values obtained from the tests.
adjp : The multitest adjusted p-values with FDR control.
