## Supplementary material for "Proteomics-based determination of double stranded RNA interactome reveals known and new factors involved in Sindbis virus infection": Table S3

### Sheet: Sheet1
PROTEIN NAME	mock-J2	mock-IgG	deltaSC	lFC.Av	LogFC	LR	p.value	adjp	negLog.adjp
KV402_HUMAN	26	0.3	25.7	5.45	5.236	29.61	5.274e-08	3.128e-05	4.50473
NONO_HUMAN	23.7	1	22.7	3.827	3.719	24.54	7.291e-07	0.0001123	3.94962
DHX9_HUMAN	28.3	1.7	26.6	3.356	3.279	24.52	7.363e-07	0.0001123	3.94962
HNRPC_HUMAN	44.3	2.7	41.6	3.263	3.224	24.46	7.573e-07	0.0001123	3.94962
NOP2_HUMAN	11	0	11	Inf	6.158	21.94	2.82e-06	0.0003344	3.47573
ILF3_HUMAN	14.7	0.3	14.4	4.963	4.386	20.54	5.832e-06	0.0005764	3.23928
TBL3_HUMAN	7.3	0	7.3	Inf	5.579	15.3	9.159e-05	0.006789	2.16819
FAS_HUMAN	64.3	11	53.3	1.791	1.797	14.18	0.000166	0.01094	1.96098
MK67I_HUMAN	6	0	6	Inf	5.29	13.27	0.0002693	0.01597	1.7967
RL1D1_HUMAN	6	0	6	Inf	5.351	13.05	0.000304	0.01639	1.78542
SFPQ_HUMAN	17.7	1.7	16	2.814	2.668	12.78	0.0003509	0.01734	1.76095
IF2B2_HUMAN	5.3	0	5.3	Inf	5.169	11.76	0.0006043	0.02757	1.55956
NOP56_HUMAN	5	0	5	Inf	5.082	11.32	0.0007687	0.02993	1.52389
RALY_HUMAN	5	0	5	Inf	5.055	11.22	0.0008075	0.02993	1.52389
Table S3: List of significantly enriched proteins in mock-J2-IP versus mock-IgG-IP
1st column : Protein name
2nd column : Column named as the treatment level with the mean raw spectral counts observed for this condition
3rd column : Column named as the control level with the mean raw spectral counts observed for this condition
deltaSC : Difference between mean raw spectral counts
lFC.Av : Log fold change computed from the mean expression levels taking into account the given normalization factors.
logFC : Log fold change estimated by fitting the given GLM model. The reference level of the main factor is taken as control.
LR : The likelihood ratio for edgeR.
p.val : The unadjusted p-values obtained from the tests.
adjp : The multitest adjusted p-values with FDR control.
